# Order Matters: Ambient RNA correction confounds doublet detection in single-cell RNA sequencing

**DOI:** 10.64898/2026.10.13.758369

**Authors:** Michelle Meier, George Howitt, Calandra V Grima, Gunjan Dixit, Hamish King, Liam Gubbels, Eric Levi, Karen Davies, Shivanthan Shanthikumar, Melanie R. Neeland, Jovana Maksimovic, Alicia Oshlack

**Affiliations:** Peter MacCallum Cancer Centre, Melbourne, Victoria 3000, Australia; Sir Peter MacCallum Department of Oncology, The University of Melbourne, Victoria 3010, Australia; Walter and Eliza Hall Institute, Parkville, VIC, Australia; Infection, Immunity and Global Health, Murdoch Children’s Research Institute, Parkville, Australia; Department of Otolaryngology, Royal Children’s Hospital, Parkville, Australia; Clinical Sciences, Murdoch Children’s Research Institute, Parkville, Australia; Respiratory Diseases, Murdoch Children’s Research Institute, Parkville, VIC, Australia; Respiratory and Sleep Medicine, Royal Children’s Hospital, Parkville, VIC, Australia; Department of Paediatrics, University of Melbourne, Parkville, VIC, Australia; School of Mathematics and Statistics, The University of Melbourne, Victoria 3010, Australia

**Keywords:** single-cell RNA-sequencing, doublets, ambient RNA correction, workflows

## Abstract

A common technical artifact in droplet-based single-cell RNA sequencing (scRNA-seq) is the capture of two cells in the same droplet, termed doublets. Doublets may present as hybrid cell types, and their removal is a critical step during quality control. Another form of contamination is ambient RNA, which originates from free floating RNA released from other cells in suspension, likely during cell death. As with doublets, ambient RNA results in unexpected gene expression patterns. Most suggested analysis pipelines include ambient RNA correction before doublet detection however no formal investigation into how doublet detection is affected by ambient RNA correction has been conducted.

Here, we evaluate the impact of ambient RNA correction on the performance of doublet detection using novel engineered and multiplexed datasets. We apply three of the most widely-used methods for removing ambient RNA (*decontX*, *soupX*, *CellBender*), in conjunction with up to six doublet detection methods (*scDblFinder*, *scds*, *bcds*, *cxds, scrublet*, *DoubletDetection*). We find that doublet detection tools perform best when done prior to ambient RNA correction, with the exception of *CellBender*. Performing ambient RNA correction first, particularly for *decontX*, leads to an increased proportion of doublet droplets retained in the dataset compared with calling doublets on uncorrected data. We show that both *decontX* and *soupX* partially mask doublet signal by removing proportionally more ambient RNA from doublets that remain undetected after ambient RNA correction. Our results show that the performance of doublet detection is significantly impacted by the use of ambient RNA correction tools. We suggest a new workflow that implements doublet detection prior to ambient RNA correction unless using *CellBender*.
