## Extended Data Table 02: All performance metrics for Figure 05 for "Order Matters: Ambient RNA correction confounds doublet detection in single-cell RNA sequencing"

### Sheet: Sheet1
doublet_tool	ambient_tool	Sensitivity	Specificity	Pos Pred Value	Neg Pred Value	Precision	Recall	F1	Prevalence	Detection Rate	Detection Prevalence	Balanced Accuracy	mcc	pr_auc	dataset
DoubletDetection	uncorrected	0.336683	0.976213	0.7507	0.873699	0.7507	0.336683	0.464874	0.175427	0.0590634	0.0786777	0.656448	0.441807		Lung Cancer Dataset
scDblFinder	uncorrected	0.665829	0.951356	0.744382	0.930467	0.744382	0.665829	0.702918	0.175427	0.116804	0.156915	0.808593	0.645373	0.68777	Lung Cancer Dataset
cxds	uncorrected	0.456344	0.888481	0.465407	0.884815	0.465407	0.456344	0.460831	0.175427	0.0800551	0.172011	0.672412	0.347513	0.476992	Lung Cancer Dataset
bcds	uncorrected	0.544912	0.952492	0.709321	0.907731	0.709321	0.544912	0.616341	0.175427	0.0955923	0.134766	0.748702	0.554007	0.645956	Lung Cancer Dataset
scds	uncorrected	0.599874	0.930309	0.6468	0.916168	0.6468	0.599874	0.622454	0.175427	0.105234	0.1627	0.765092	0.546329	0.619701	Lung Cancer Dataset
scrublet	uncorrected	0.249686	0.984899	0.778648	0.860529	0.778648	0.249686	0.378121	0.175427	0.0438017	0.0562534	0.617293	0.386978	0.553424	Lung Cancer Dataset
DoubletDetection	CellBender	0.284234	0.986436	0.816787	0.866272	0.816787	0.284234	0.421715	0.175427	0.0498623	0.0610468	0.635335	0.375312		Lung Cancer Dataset
scDblFinder	CellBender	0.650754	0.948884	0.730349	0.927382	0.730349	0.650754	0.688258	0.175427	0.11416	0.156309	0.799819	0.593083	0.676009	Lung Cancer Dataset
cxds	CellBender	0.522927	0.874048	0.469014	0.895959	0.469014	0.522927	0.494505	0.175427	0.0917355	0.195592	0.698487	0.360861	0.497586	Lung Cancer Dataset
bcds	CellBender	0.59642	0.950087	0.717687	0.917118	0.717687	0.59642	0.651458	0.175427	0.104628	0.145785	0.773253	0.55389	0.660585	Lung Cancer Dataset
scds	CellBender	0.651696	0.926233	0.652721	0.925923	0.652721	0.651696	0.652208	0.175427	0.114325	0.175152	0.788964	0.548575	0.639569	Lung Cancer Dataset
scrublet	CellBender	0.270729	0.984498	0.787934	0.86386	0.787934	0.270729	0.402992	0.175427	0.0474931	0.0602755	0.627613	0.355051	0.566946	Lung Cancer Dataset
DoubletDetection	decontX	0.270415	0.980957	0.751309	0.863385	0.751309	0.270415	0.397691	0.175427	0.047438	0.0631405	0.625686	0.372262		Lung Cancer Dataset
scDblFinder	decontX	0.402952	0.968395	0.730638	0.884043	0.730638	0.402952	0.519433	0.175427	0.0706887	0.0967493	0.685674	0.46095	0.569197	Lung Cancer Dataset
cxds	decontX	0.458543	0.884939	0.458831	0.884821	0.458831	0.458543	0.458687	0.175427	0.0804408	0.175317	0.671741	0.335808	0.471113	Lung Cancer Dataset
bcds	decontX	0.205088	0.976413	0.649105	0.852368	0.649105	0.205088	0.311695	0.175427	0.035978	0.055427	0.590751	0.283255	0.473812	Lung Cancer Dataset
scds	decontX	0.332915	0.962381	0.653112	0.871483	0.653112	0.332915	0.441024	0.175427	0.0584022	0.0894215	0.647648	0.378291	0.538411	Lung Cancer Dataset
scrublet	decontX	0	0.999933	0	0.824563	0	0		0.175427	0	5.50964e-05	0.499967	-0.0101278	0.417225	Lung Cancer Dataset
DoubletDetection	decontX_BG	0.260364	0.981224	0.746847	0.861796	0.746847	0.260364	0.38612	0.175427	0.0456749	0.061157	0.620794	0.359832		Lung Cancer Dataset
scDblFinder	decontX_BG	0.264133	0.977683	0.715745	0.861973	0.715745	0.264133	0.385868	0.175427	0.0463361	0.0647383	0.620908	0.352016	0.495415	Lung Cancer Dataset
cxds	decontX_BG	0.450377	0.888347	0.461836	0.883682	0.461836	0.450377	0.456034	0.175427	0.0790083	0.171074	0.669362	0.333769	0.471412	Lung Cancer Dataset
bcds	decontX_BG	0.193467	0.971736	0.592878	0.849921	0.592878	0.193467	0.291736	0.175427	0.0339394	0.0572452	0.582602	0.252532	0.437834	Lung Cancer Dataset
scds	decontX_BG	0.331344	0.958372	0.628725	0.87075	0.628725	0.331344	0.433978	0.175427	0.0581267	0.0924518	0.644858	0.364345	0.517609	Lung Cancer Dataset
scrublet	decontX_BG	0	0.999933	0	0.824563	0	0		0.175427	0	5.50964e-05	0.499967	-0.00431038	0.361076	Lung Cancer Dataset
DoubletDetection	soupX	0.329146	0.975611	0.741684	0.872379	0.741684	0.329146	0.45595	0.175427	0.057741	0.0778512	0.652379	0.430097		Lung Cancer Dataset
scDblFinder	soupX	0.615578	0.95864	0.759984	0.921392	0.759984	0.615578	0.680201	0.175427	0.107989	0.142094	0.787109	0.623668	0.667622	Lung Cancer Dataset
cxds	soupX	0.434359	0.918415	0.531106	0.88415	0.531106	0.434359	0.477885	0.175427	0.0761983	0.143471	0.676387	0.38171	0.495821	Lung Cancer Dataset
bcds	soupX	0.31093	0.979153	0.760369	0.869777	0.760369	0.31093	0.441373	0.175427	0.0545455	0.0717355	0.645041	0.425067	0.597834	Lung Cancer Dataset
scds	soupX	0.421796	0.96893	0.74281	0.887345	0.74281	0.421796	0.538061	0.175427	0.0739945	0.0996143	0.695363	0.494135	0.610797	Lung Cancer Dataset
scrublet	soupX	0.217023	0.987772	0.790618	0.855696	0.790618	0.217023	0.340562	0.175427	0.0380716	0.0481543	0.602397	0.360412	0.54792	Lung Cancer Dataset
DoubletDetection	uncorrected	0.607254	0.916047	0.640491	0.904487	0.640491	0.607254	0.62343	0.197627	0.12001	0.187371	0.761651	0.533959		BAL Dataset
scDblFinder	uncorrected	0.559354	0.925237	0.64823	0.895013	0.64823	0.559354	0.600522	0.197627	0.110543	0.170531	0.742296	0.51308	0.625323	BAL Dataset
cxds	uncorrected	0.56942	0.798923	0.410895	0.882811	0.410895	0.56942	0.477341	0.197627	0.112533	0.273872	0.684172	0.328915	0.44074	BAL Dataset
bcds	uncorrected	0.429712	0.94614	0.662741	0.870732	0.662741	0.429712	0.521373	0.197627	0.0849225	0.128138	0.687926	0.44778	0.592851	BAL Dataset
scds	uncorrected	0.471711	0.857399	0.448959	0.868237	0.448959	0.471711	0.460054	0.197627	0.0932227	0.207642	0.664555	0.323098	0.523828	BAL Dataset
scrublet	uncorrected	0.203228	0.926263	0.404351	0.825171	0.404351	0.203228	0.270501	0.197627	0.0401633	0.0993278	0.564746	0.17234	0.337545	BAL Dataset
DoubletDetection	CellBender	0.602048	0.91921	0.647322	0.903643	0.647322	0.602048	0.623865	0.197627	0.118981	0.183804	0.760629	0.530804		BAL Dataset
scDblFinder	CellBender	0.570982	0.928486	0.662906	0.897822	0.662906	0.570982	0.61352	0.197627	0.112841	0.170222	0.749734	0.523759	0.638338	BAL Dataset
cxds	CellBender	0.573412	0.794605	0.407449	0.883214	0.407449	0.573412	0.47639	0.197627	0.113321	0.278125	0.684009	0.326264	0.451396	BAL Dataset
bcds	CellBender	0.46581	0.943148	0.66866	0.877575	0.66866	0.46581	0.5491	0.197627	0.0920565	0.137673	0.704479	0.466616	0.619304	BAL Dataset
scds	CellBender	0.495488	0.860007	0.465742	0.873751	0.465742	0.495488	0.480155	0.197627	0.0979215	0.210248	0.677747	0.345577	0.536094	BAL Dataset
scrublet	CellBender	0.356821	0.831709	0.343067	0.840003	0.343067	0.356821	0.349809	0.197627	0.0705172	0.205549	0.594265	0.185929	0.326798	BAL Dataset
DoubletDetection	decontX	0.574453	0.939172	0.699345	0.899603	0.699345	0.574453	0.630777	0.197627	0.113527	0.162334	0.756813	0.552147		BAL Dataset
scDblFinder	decontX	0.504512	0.943575	0.687722	0.885475	0.687722	0.504512	0.58204	0.197627	0.099705	0.144979	0.724044	0.504314	0.618648	BAL Dataset
cxds	decontX	0.568553	0.799222	0.410887	0.882642	0.410887	0.568553	0.477029	0.197627	0.112361	0.27346	0.683887	0.32758	0.440991	BAL Dataset
bcds	decontX	0.387713	0.959947	0.70451	0.864229	0.70451	0.387713	0.500168	0.197627	0.0766223	0.10876	0.67383	0.44178	0.620314	BAL Dataset
scds	decontX	0.451059	0.863939	0.449498	0.864679	0.449498	0.451059	0.450277	0.197627	0.0891412	0.198313	0.657499	0.313338	0.533096	BAL Dataset
scrublet	decontX	0.000694203	0.999615	0.307692	0.802423	0.307692	0.000694203	0.00138528	0.197627	0.000137193	0.000445877	0.500155	0.000362608	0.304339	BAL Dataset
DoubletDetection	decontX_BG	0.596321	0.932932	0.686513	0.903689	0.686513	0.596321	0.638246	0.197627	0.117849	0.171663	0.764626	0.549181		BAL Dataset
scDblFinder	decontX_BG	0.53419	0.93182	0.658678	0.890373	0.658678	0.53419	0.589938	0.197627	0.10557	0.160276	0.733005	0.496345	0.599217	BAL Dataset
cxds	decontX_BG	0.566296	0.800034	0.410905	0.882206	0.410905	0.566296	0.476246	0.197627	0.111915	0.272362	0.683165	0.322871	0.441668	BAL Dataset
bcds	decontX_BG	0.32697	0.971659	0.739694	0.85426	0.739694	0.32697	0.453484	0.197627	0.0646179	0.0873577	0.649315	0.407475	0.637451	BAL Dataset
scds	decontX_BG	0.415134	0.86924	0.438819	0.857836	0.438819	0.415134	0.426648	0.197627	0.0820414	0.18696	0.642187	0.284588	0.540187	BAL Dataset
scrublet	decontX_BG	0.000867754	0.999872	0.625	0.802491	0.625	0.000867754	0.0017331	0.197627	0.000171491	0.000274386	0.50037	-0.010034	0.395041	BAL Dataset
DoubletDetection	soupX	0.585908	0.915876	0.631737	0.899798	0.631737	0.585908	0.60796	0.197627	0.115791	0.18329	0.750892	0.516375		BAL Dataset
scDblFinder	soupX	0.540611	0.925494	0.64121	0.891061	0.64121	0.540611	0.586629	0.197627	0.106839	0.166621	0.733052	0.49809	0.596876	BAL Dataset
cxds	soupX	0.57185	0.797982	0.410797	0.883274	0.410797	0.57185	0.478125	0.197627	0.113013	0.275106	0.684916	0.329783	0.441309	BAL Dataset
bcds	soupX	0.404894	0.951953	0.674863	0.866571	0.674863	0.404894	0.506129	0.197627	0.0800178	0.118569	0.678424	0.439556	0.598406	BAL Dataset
scds	soupX	0.461472	0.861033	0.449915	0.866515	0.449915	0.461472	0.45562	0.197627	0.0911991	0.202703	0.661252	0.319453	0.523992	BAL Dataset
scrublet	soupX	0	1		0.802373		0		0.197627	0	0	0.5	-0.00145328	0.337528	BAL Dataset
DoubletDetection	uncorrected	0.137557	0.984861	0.504983	0.910483	0.504983	0.137557	0.216216	0.100941	0.0138851	0.0274961	0.561209	0.225055		Brain Cortex Dataset
scDblFinder	uncorrected	0.60543	0.884576	0.370637	0.952308	0.370637	0.60543	0.459794	0.100941	0.0611126	0.164885	0.745003	0.3978	0.336834	Brain Cortex Dataset
cxds	uncorrected	0.485973	0.785308	0.202642	0.931542	0.202642	0.485973	0.286019	0.100941	0.0490545	0.242075	0.63564	0.190791	0.22594	Brain Cortex Dataset
bcds	uncorrected	0.552941	0.861817	0.309995	0.944964	0.309995	0.552941	0.397269	0.100941	0.0558144	0.180049	0.707379	0.325187	0.343447	Brain Cortex Dataset
scds	uncorrected	0.570136	0.822394	0.264929	0.944568	0.264929	0.570136	0.361757	0.100941	0.05755	0.217228	0.696265	0.286764	0.306689	Brain Cortex Dataset
scrublet	uncorrected	0.363801	0.938834	0.400398	0.929297	0.400398	0.363801	0.381223	0.100941	0.0367224	0.0917146	0.651317	0.315665	0.313281	Brain Cortex Dataset
DoubletDetection	CellBender	0.110407	0.988011	0.508333	0.908191	0.508333	0.110407	0.181413	0.100941	0.0111446	0.0219238	0.549209	0.129768		Brain Cortex Dataset
scDblFinder	CellBender	0.593665	0.880207	0.357493	0.950724	0.357493	0.593665	0.446259	0.100941	0.0599251	0.167626	0.736936	0.352235	0.336683	Brain Cortex Dataset
cxds	CellBender	0.504072	0.778704	0.203656	0.933268	0.203656	0.504072	0.290104	0.100941	0.0508815	0.24984	0.641388	0.183442	0.237802	Brain Cortex Dataset
bcds	CellBender	0.554751	0.856228	0.302268	0.944837	0.302268	0.554751	0.391318	0.100941	0.0559971	0.185256	0.70549	0.294842	0.354041	Brain Cortex Dataset
scds	CellBender	0.561086	0.824121	0.263718	0.943578	0.263718	0.561086	0.358796	0.100941	0.0566365	0.214762	0.692604	0.263257	0.312671	Brain Cortex Dataset
scrublet	CellBender	0.338462	0.941577	0.394099	0.926885	0.394099	0.338462	0.364167	0.100941	0.0341646	0.0866904	0.640019	0.258562	0.289242	Brain Cortex Dataset
DoubletDetection	decontX	0.0624434	0.993396	0.514925	0.904189	0.514925	0.0624434	0.11138	0.100941	0.0063031	0.0122408	0.52792	0.132047		Brain Cortex Dataset
scDblFinder	decontX	0.293213	0.935481	0.337852	0.921806	0.337852	0.293213	0.313953	0.100941	0.0295971	0.0876039	0.614347	0.239691	0.262926	Brain Cortex Dataset
cxds	decontX	0.469683	0.792725	0.202814	0.930138	0.202814	0.469683	0.283297	0.100941	0.0474102	0.233763	0.631204	0.188023	0.224636	Brain Cortex Dataset
bcds	decontX	0.285973	0.91394	0.271711	0.919358	0.271711	0.285973	0.27866	0.100941	0.0288664	0.106239	0.599957	0.194376	0.225545	Brain Cortex Dataset
scds	decontX	0.443439	0.874517	0.284058	0.933312	0.284058	0.443439	0.34629	0.100941	0.0447611	0.157577	0.658978	0.261527	0.261365	Brain Cortex Dataset
scrublet	decontX	0.00633484	0.998069	0.269231	0.89946	0.269231	0.00633484	0.0123784	0.100941	0.000639445	0.00237508	0.502202	0.0311387	0.149599	Brain Cortex Dataset
DoubletDetection	decontX_BG	0.118552	0.986385	0.49434	0.908819	0.49434	0.118552	0.191241	0.100941	0.0119667	0.0242075	0.552468	0.0970421		Brain Cortex Dataset
scDblFinder	decontX_BG	0.499548	0.902459	0.365079	0.941388	0.365079	0.499548	0.421857	0.100941	0.0504248	0.13812	0.701003	0.285413	0.317672	Brain Cortex Dataset
cxds	decontX_BG	0.449774	0.814773	0.214224	0.929524	0.214224	0.449774	0.290219	0.100941	0.0454006	0.21193	0.632274	0.16409	0.22802	Brain Cortex Dataset
bcds	decontX_BG	0.336652	0.919427	0.319313	0.925066	0.319313	0.336652	0.327753	0.100941	0.0339819	0.106422	0.628039	0.190973	0.283316	Brain Cortex Dataset
scds	decontX_BG	0.461538	0.879293	0.300353	0.935669	0.300353	0.461538	0.363896	0.100941	0.0465881	0.155111	0.670416	0.232847	0.290737	Brain Cortex Dataset
scrublet	decontX_BG	0.246154	0.961288	0.416539	0.919079	0.416539	0.246154	0.309443	0.100941	0.024847	0.059651	0.603721	0.17591	0.261622	Brain Cortex Dataset
DoubletDetection	soupX	0.141176	0.98293	0.481481	0.910666	0.481481	0.141176	0.218334	0.100941	0.0142505	0.0295971	0.562053	0.21979		Brain Cortex Dataset
scDblFinder	soupX	0.531222	0.902154	0.37871	0.944876	0.37871	0.531222	0.442185	0.100941	0.053622	0.141591	0.716688	0.37442	0.320478	Brain Cortex Dataset
cxds	soupX	0.429864	0.806747	0.199832	0.926488	0.199832	0.429864	0.272832	0.100941	0.0433909	0.217137	0.618305	0.17303	0.20603	Brain Cortex Dataset
bcds	soupX	0.404525	0.916277	0.351692	0.931997	0.351692	0.404525	0.376263	0.100941	0.0408331	0.116105	0.660401	0.301649	0.304392	Brain Cortex Dataset
scds	soupX	0.470588	0.881325	0.308057	0.936818	0.308057	0.470588	0.372359	0.100941	0.0475016	0.154197	0.675957	0.293587	0.286264	Brain Cortex Dataset
scrublet	soupX	0.282353	0.954481	0.410526	0.922156	0.410526	0.282353	0.334584	0.100941	0.028501	0.0694254	0.618417	0.280315	0.293313	Brain Cortex Dataset
