## Extended Data Table 01: All performance metrics for Figure 03 for "Order Matters: Ambient RNA correction confounds doublet detection in single-cell RNA sequencing"

### Sheet: Sheet1
doublet_tool	ambient_tool	batch	singlet_Sensitivity	doublet_Sensitivity	singlet_Specificity	doublet_Specificity	singlet_Pos Pred Value	doublet_Pos Pred Value	singlet_Neg Pred Value	doublet_Neg Pred Value	singlet_Precision	doublet_Precision	singlet_Recall	doublet_Recall	singlet_F1	doublet_F1	singlet_Prevalence	doublet_Prevalence	singlet_Detection Rate	doublet_Detection Rate	singlet_Detection Prevalence	doublet_Detection Prevalence	singlet_Balanced Accuracy	doublet_Balanced Accuracy	missed_doublet_n	mcc	pr_auc
scDblFinder	uncorrected	1542	0.980784	0.793889	0.793889	0.980784	0.964241	0.879385	0.879385	0.964241	0.964241	0.879385	0.980784	0.793889	0.972442	0.834453	0.85	0.15	0.833667	0.119083	0.864583	0.135417	0.887337	0.887337	371	0.808415	0.908209
scDblFinder	CellBender	1542	0.962157	0.767778	0.767778	0.983824	0.959148	0.893342	0.781674	0.960011	0.959148	0.893342	0.962157	0.767778	0.96065	0.825814	0.85	0.15	0.817833	0.115167	0.852667	0.128917	0.864967	0.875801	418	0.739318	0.899151
scDblFinder	decontX	1542	0.988431	0.406111	0.407222	0.990392	0.904296	0.881785	0.86134	0.904306	0.904296	0.881785	0.988431	0.406111	0.944494	0.556105	0.85	0.15	0.840167	0.0609167	0.929083	0.0690833	0.697827	0.698252	1069	0.55045	0.723736
scDblFinder	decontX_BG	1542	0.976373	0.408889	0.445	0.986863	0.908834	0.845977	0.768714	0.904403	0.908834	0.845977	0.976373	0.408889	0.941393	0.551311	0.85	0.15	0.829917	0.0613333	0.913167	0.0725	0.710686	0.697876	1064	0.514716	0.677456
scDblFinder	soupX	1542	0.974216	0.782778	0.782778	0.974314	0.962142	0.843208	0.842703	0.962145	0.962142	0.843208	0.974216	0.782778	0.968141	0.81187	0.85	0.15	0.828083	0.117417	0.860667	0.13925	0.878497	0.878546	391	0.780565	0.896417
scDblFinder	uncorrected	7537	0.986471	0.781111	0.781111	0.986471	0.962318	0.910622	0.910622	0.962318	0.962318	0.910622	0.986471	0.781111	0.974245	0.840909	0.85	0.15	0.8385	0.117167	0.871333	0.128667	0.883791	0.883791	394	0.818568	0.912339
scDblFinder	CellBender	7537	0.959412	0.793333	0.793333	0.982353	0.963379	0.88806	0.775244	0.964203	0.963379	0.88806	0.959412	0.793333	0.961391	0.838028	0.85	0.15	0.8155	0.119	0.8465	0.134	0.876373	0.887843	372	0.749514	0.91154
scDblFinder	decontX	7537	0.985196	0.423889	0.425556	0.989216	0.906704	0.873998	0.835333	0.906803	0.906704	0.873998	0.985196	0.423889	0.944322	0.570894	0.85	0.15	0.837417	0.0635833	0.923583	0.07275	0.705376	0.706552	1037	0.552618	0.722997
scDblFinder	decontX_BG	7537	0.97951	0.389444	0.406667	0.989412	0.903427	0.866502	0.777896	0.901796	0.903427	0.866502	0.97951	0.389444	0.939931	0.537371	0.85	0.15	0.832583	0.0584167	0.921583	0.0674167	0.693088	0.689428	1099	0.505495	0.675231
scDblFinder	soupX	7537	0.98	0.746111	0.746111	0.980098	0.95628	0.868693	0.868132	0.956285	0.95628	0.868693	0.98	0.746111	0.967995	0.80275	0.85	0.15	0.833	0.111917	0.871083	0.128833	0.863056	0.863105	457	0.773717	0.889261
scDblFinder	uncorrected	8140	0.97902	0.806111	0.806111	0.97902	0.966231	0.871471	0.871471	0.966231	0.966231	0.871471	0.97902	0.806111	0.972583	0.837518	0.85	0.15	0.832167	0.120917	0.86125	0.13875	0.892565	0.892565	349	0.810991	0.907571
scDblFinder	CellBender	8140	0.965	0.781111	0.781111	0.988529	0.961512	0.923178	0.797504	0.962394	0.961512	0.923178	0.965	0.781111	0.963253	0.846223	0.85	0.15	0.82025	0.117167	0.853083	0.126917	0.873056	0.88482	394	0.756777	0.911486
scDblFinder	decontX	8140	0.98549	0.433333	0.435	0.990784	0.908122	0.892449	0.841031	0.908323	0.908122	0.892449	0.98549	0.433333	0.945225	0.583396	0.85	0.15	0.837667	0.065	0.922417	0.0728333	0.710245	0.712059	1020	0.562322	0.740909
scDblFinder	decontX_BG	8140	0.978333	0.421667	0.441667	0.990392	0.908503	0.885648	0.78248	0.906578	0.908503	0.885648	0.978333	0.421667	0.942126	0.571321	0.85	0.15	0.831583	0.06325	0.915333	0.0714167	0.71	0.706029	1041	0.530393	0.686783
scDblFinder	soupX	8140	0.985196	0.751111	0.751111	0.985294	0.957321	0.900133	0.899534	0.957325	0.957321	0.900133	0.985196	0.751111	0.971059	0.818898	0.85	0.15	0.837417	0.112667	0.87475	0.125167	0.868154	0.868203	448	0.794313	0.892661
scDblFinder	uncorrected	8524	0.985	0.758889	0.758889	0.985	0.958592	0.899276	0.899276	0.958592	0.958592	0.899276	0.985	0.758889	0.971616	0.823139	0.85	0.15	0.83725	0.113833	0.873417	0.126583	0.871944	0.871944	434	0.798848	0.894136
scDblFinder	CellBender	8524	0.960588	0.76	0.76	0.982647	0.957771	0.885437	0.772881	0.95868	0.957771	0.885437	0.960588	0.76	0.959178	0.817937	0.85	0.15	0.8165	0.114	0.8525	0.12875	0.860294	0.871324	432	0.729738	0.897268
scDblFinder	decontX	8524	0.985784	0.412222	0.413889	0.987255	0.905041	0.850917	0.837079	0.904925	0.905041	0.850917	0.985784	0.412222	0.943688	0.555389	0.85	0.15	0.837917	0.0618333	0.925833	0.0726667	0.699837	0.699739	1058	0.544049	0.696971
scDblFinder	decontX_BG	8524	0.98402	0.378333	0.401667	0.991569	0.903095	0.887875	0.816027	0.900383	0.903095	0.887875	0.98402	0.378333	0.941822	0.53058	0.85	0.15	0.836417	0.05675	0.926167	0.0639167	0.692843	0.684951	1119	0.513495	0.644112
scDblFinder	soupX	8524	0.987059	0.732778	0.732778	0.987059	0.954403	0.909028	0.909028	0.954403	0.954403	0.909028	0.987059	0.732778	0.970456	0.811443	0.85	0.15	0.839	0.109917	0.879083	0.120917	0.859918	0.859918	481	0.788371	0.891508
scDblFinder	uncorrected	9372	0.976765	0.775556	0.775556	0.976765	0.96103	0.854868	0.854868	0.96103	0.96103	0.854868	0.976765	0.775556	0.968834	0.813283	0.85	0.15	0.83025	0.116333	0.863917	0.136083	0.87616	0.87616	404	0.783465	0.892559
scDblFinder	CellBender	9372	0.958627	0.767222	0.767222	0.981373	0.958909	0.879058	0.765946	0.959824	0.958909	0.879058	0.958627	0.767222	0.958768	0.819341	0.85	0.15	0.814833	0.115083	0.84975	0.130917	0.862925	0.874297	419	0.729521	0.894993
scDblFinder	decontX	9372	0.986863	0.400556	0.400556	0.989216	0.903185	0.867629	0.843275	0.903393	0.903185	0.867629	0.986863	0.400556	0.943172	0.548081	0.85	0.15	0.838833	0.0600833	0.92875	0.06925	0.693709	0.694886	1079	0.538835	0.700285
scDblFinder	decontX_BG	9372	0.98	0.377222	0.396667	0.991569	0.902003	0.887582	0.777778	0.900223	0.902003	0.887582	0.98	0.377222	0.939385	0.529435	0.85	0.15	0.833	0.0565833	0.9235	0.06375	0.688333	0.684395	1121	0.497869	0.646513
scDblFinder	soupX	9372	0.978137	0.759444	0.759444	0.978235	0.958405	0.860289	0.859748	0.958409	0.958405	0.860289	0.978137	0.759444	0.968171	0.806728	0.85	0.15	0.831417	0.113917	0.8675	0.132417	0.868791	0.86884	433	0.776838	0.889741
